# Obesogenic diet exposure alters uterine natural killer cell biology and impairs vasculature remodeling in mice

**DOI:** 10.1101/275503

**Authors:** Jennet Baltayeva, Chaini Konwar, Barbara Castellana, Danielle L. Mara, Julian K. Christians, Alexander G. Beristain

**Affiliations:** British Columbia Children’s Hospital Research Institute, Vancouver, Canada; Department of Obstetrics & Gynecology, The University of British Columbia, Vancouver,Canada; Department of Medical Genetics, The University of British Columbia, Vancouver, Canada; Department of Biological Sciences, Simon Fraser University, Burnaby, Canada

**Author notes:** To whom correspondence should be addressed: Alexander G. Beristain, British Columbia Children’s Hospital Research Institute, Department of Obstetrics & Gynecology, The University of British Columbia, Vancouver, British Columbia, Canada. V5Z 4H4.

**Keywords:** Pregnancy, natural killer cell, uterus, decidua, placenta, diet-induced obesity, spiral artery remodeling, high-fat/high-sucrose diet, gene expression, gene microarray

## Abstract

Pre-pregnancy obesity associates with adverse reproductive outcomes that impact maternal and fetal health. While obesity-driven mechanisms linked to poor pregnancy outcomes remain unclear, it is possible that obesity affects local uterine immune cells. Uterine immune cells, particularly uterine natural killer cells (uNK), play central roles in orchestrating developmental events in pregnancy. However, the effect of obesity on uNK biology is poorly understood. Using a high fat/high sugar diet (HFD) obesogenic mouse model, we set out to examine the effects of maternal obesity on uNK composition and establishment of the maternal-fetal interface. HFD exposure resulted in weight gain-dependent increases in systemic inflammation and rates of fetal resorption. Within HFD mice, both weight gain-dependent (diet-induced obese; DIO) and -independent (DIO-resistant; DIO-R) effects on natural cytotoxicity receptor-1 frequency and uNK activity were observed. Importantly, HFD-associated changes in uNK coincided with impairments in uterine artery remodeling in mid but not late pregnancy. Comparison of uNK mRNA transcripts in control diet mice to gene signatures in DIO or DIO-R identified differentially expressed genes that play roles in promoting activity/cytotoxicity and impeding vascular biology. Together, this work provides new insight into how obesity, and particularly how diet-induced weight-gain, may impact uNK-processes important in pregnancy.
