## Supplemental Table 1 for "Obesogenic diet exposure alters uterine natural killer cell biology and impairs vasculature remodeling in mice"

### Sheet: 1
Differentially expressed genes between uterine NK cells from Gd10.5 DIO and LFD mice.
SYMBOL	Gene Name	p - value*	logFC
Btbd11	BTB (POZ) domain containing 11	0.04	0.97166
Rgs18	regulator of G-protein signaling 18	0.006	0.502103
Lrrk1	leucine-rich repeat kinase 1	0.03	0.489866
Olfr824	olfactory receptor 824	0.002	-0.513951
Zfp114	zinc finger protein 114	0.0007	-0.350301
H6pd	hexose-6-phosphate dehydrogenase (glucose 1-dehydrogenase)	0.03	0.490826
Dclre1a	DNA cross-link repair 1A	0.002	-0.480748
Rimklb	ribosomal modification protein rimK-like family member B	0.04	-0.850534
Hmgn1	high mobility group nucleosomal binding domain 1	0.0006	-0.389677
Pycr1	pyrroline-5-carboxylate reductase 1	0.02	-0.496762
Tmem132c	transmembrane protein 132C	0.02	-0.516389
Prr14l	proline rich 14-like	0.001	-0.366061
Tchhl1	trichohyalin-like 1	0.0008	-0.412395
Pde5a	phosphodiesterase 5A, cGMP-specific	0.02	-0.442153
Oaz3	ornithine decarboxylase antizyme 3	0.003	-0.420248
Cfl2	cofilin 2, muscle	0.04	-0.329018
Nol4	nucleolar protein 4	0.02	-0.532761
Gpha2	glycoprotein hormone alpha 2	0.003	-0.300499
Cd200r4	CD200 receptor 4	0.004	0.699056
Btbd3	BTB (POZ) domain containing 3	0.01	0.507452
Fgl2	fibrinogen-like protein 2	0.003	0.332474
C330007P06Rik	RIKEN cDNA C330007P06 gene	0.008	0.531734
Smyd4	SET and MYND domain containing 4	0.02	0.638004
Psg25	pregnancy-specific glycoprotein 25	1e-05	0.477244
Chac1	ChaC, cation transport regulator 1	0.01	-0.479844
Fndc10	fibronectin type III domain containing 10	0.009	0.537848
Dnajc5g	DnaJ heat shock protein family (Hsp40) member C5 gamma	0.02	-0.431191
Cadm4	cell adhesion molecule 4	0.02	-0.357288
C030034I22Rik	RIKEN cDNA C030034I22 gene	0.02	0.501345
Scd1	stearoyl-Coenzyme A desaturase 1	0.03	-0.361391
1700028P14Rik	RIKEN cDNA 1700028P14 gene	0.03	-0.371016
Fam69a	family with sequence similarity 69, member A	0.01	0.427992
Taf1c	TATA-box binding protein associated factor, RNA polymerase I, C	0.0006	0.537223
Rnf112	ring finger protein 112	0.04	0.374201
Dag1	dystroglycan 1	0.03	0.564545
Cspg5	chondroitin sulfate proteoglycan 5	0.04	-0.440879
Nhsl2	NHS-like 2	0.0004	0.549555
Gm5941	predicted gene 5941	0.001	-0.452513
Hmgxb3	HMG box domain containing 3	0.02	0.391958
Olfr63	olfactory receptor 63	0.02	-0.327717
Gm20826	predicted gene, 20826	0.04	-0.498736
Gprc5d	G protein-coupled receptor, family C, group 5, member D	0.04	-0.309703
Slc12a7	solute carrier family 12, member 7	0.03	0.584881
Prl2c1	Prolactin family 2, subfamily c, member 1	0.003	-0.35866
Sfxn2	sideroflexin 2	0.03	0.420071
Upp1	uridine phosphorylase 1	0.002	0.653675
Kcnj10	potassium inwardly-rectifying channel, subfamily J, member 10	0.02	-0.3313
Esp8	exocrine gland secreted peptide 8	0.007	-0.475188
Otx1	orthodenticle homeobox 1	0.002	-0.188148
Il18rap	interleukin 18 receptor accessory protein	0.03	0.440815
Tekt5	tektin 5	0.03	-0.297367
Zfp599	zinc finger protein 599	0.05	0.385161
Ccdc148	coiled-coil domain containing 148	0.01	-0.465317
Meikin	meiotic kinetochore factor	0.03	0.487035
Nek4	NIMA (never in mitosis gene a)-related expressed kinase 4	0.005	-0.339408
Rab22a	RAB22A, member RAS oncogene family	0.02	0.393012
Chmp1b	charged multivesicular body protein 1B	0.007	0.412836
Hk2	hexokinase 2	0.03	0.54746
Gm12789	predicted gene 12789	0.008	0.296698
Adamts3	a disintegrin-like and metallopeptidase (reprolysin type) with thrombospondin type 1 motif, 3	0.05	-0.306615
Renbp	renin binding protein	0.03	0.525964
Abca16	ATP-binding cassette, sub-family A (ABC1), member 16	0.009	-0.530679
Olfr281	olfactory receptor 281	0.007	-0.42124
*Tukey HSD

### Sheet: 2
Differentially expressed genes between uterine NK cells from Gd10.5 DIO-R and LFD mice.
SYMBOL	Gene Name	p - value*	logFC
Rgs18	regulator of G-protein signaling 18	0.002	0.633585
H6pd	hexose-6-phosphate dehydrogenase (glucose 1-dehydrogenase)	0.005	0.785496
Dclre1a	DNA cross-link repair 1A	0.0008	-0.580005
Hmgn1	high mobility group nucleosomal binding domain 1	0.001	-0.424783
Prr14l	proline rich 14-like	0.001	-0.456469
Oaz3	ornithine decarboxylase antizyme 3	0.01	-0.331404
Btbd3	BTB (POZ) domain containing 3	0.008	0.705579
Fgl2	fibrinogen-like protein 2	0.009	0.368434
Cd226	CD226 antigen	0.03	0.593765
Vegfa	vascular endothelial growth factor A	0.03	-0.641747
1700028P14Rik	RIKEN cDNA 1700028P14 gene	0.01	-0.504748
Cspg5	chondroitin sulfate proteoglycan 5	0.05	-0.511995
Gprc5d	G protein-coupled receptor, family C, group 5, member D	0.05	-0.14553
Anxa8	annexin A8	0.04	1.18406
Upp1	uridine phosphorylase 1	0.01	0.407107
Zfp707	zinc finger protein 707	0.04	0.604116
Wrnip1	Werner helicase interacting protein 1	0.01	0.850589
Mfsd6	major facilitator superfamily domain containing 6	0.001	-0.476939
*Tukey HSD

### Sheet: 3
Differentially expressed genes between uterine NK cells from Gd10.5 DIO and DIO-R mice.
SYMBOL	Gene Name	p - value*	logFC
Psg25	pregnancy-specific glycoprotein 25	9e-05	0.422832
AA619741	PHD finger protein 19 pseudogene	0.01	-0.397278
Taf1c	TATA-box binding protein associated factor, RNA polymerase I, C	0.003	0.433625
Nhsl2	NHS-like 2	8e-05	0.529158
Prl2c1	Prolactin family 2, subfamily c, member 1	0.002	-0.35866
Meikin	meiotic kinetochore factor	0.02	0.377765
Nr4a1	nuclear receptor subfamily 4, group A, member 1	0.03	0.428941
*Tukey HSD
